# Functional memory T cells are derived from exhausted clones and expanded by checkpoint blockade

**DOI:** 10.1101/2025.02.10.637523

**Authors:** Colin J. Raposo, Patrick K. Yan, Andy Y. Chen, Saba Majidi, Kamir J. Hiam-Galvez, Ansuman T. Satpathy

## Abstract

Immune checkpoint blockade can facilitate tumor clearance by T cells, resulting in long term patient survival. However, the capacity of exhausted CD8^+^ T cells (Tex), present during chronic antigen exposure, to form memory after antigen clearance remains unclear. Here, we performed longitudinal single cell RNA/T cell receptor sequencing and ATAC-sequencing on antigen-specific T cells after the clearance of chronic lymphocytic choriomeningitis virus (LCMV) infection. These data revealed the formation of a robust population of memory CD8^+^ T cells that transcriptionally, epigenetically, and functionally resemble central memory T cells (Tcm) that form after clearance of acute infection. To lineage trace the origin and memory recall response of Tex-derived memory clones, we utilized T cell receptor sequencing over the course of primary infection and rechallenge. We show that chronic Tcm are a clonally distinct lineage of Tex derived from progenitor exhausted cells, persist long-term in the absence of antigen, and undergo rapid clonal expansion during rechallenge. Finally, we demonstrate that αPD-L1 immune checkpoint blockade after chronic LCMV infection preferentially expands clones which form Tcm after clearance. Together, these data support the concept that chronically stimulated T cells form *bona fide* functional memory T cells through an analogous differentiation pathway to acutely stimulated T cells, which may have significant implications for enhancing immune memory to cancer through checkpoint blockade and vaccination.
