## Supplementary Tables 1-9 for "Functional memory T cells are derived from exhausted clones and expanded by checkpoint blockade": Supplementary Table 7 - Gene module scores .xlsx

### Sheet: Sheet1
Module Scores generated from gene sets in Daniel et al: doi: 10.1038/s41590-022-01337-5
Common Exhaustion Module Score (Fig. 1)	Effector Module Score - Top DEG from Teff Cluster (Fig. 4)
Gzmk	Klrg1
Gimap7	Ccr2
Adam19	Ly6c2
Apol7e	S100a10
Nedd9	Itgax
Irf1	Vim
Cd38	Pycard
Cish	Anxa1
Trbc2	Tagln2
Cd3g	Epsti1
Adgrg1	Jak1
Cd3e	Itgb7
Prkch	Gna15
Chst12	Wdr95
Pla2g16	Lsp1
Serpina3g	Itga4
Fgl2	Cd8b1
Fasl	Actb
Nkg7	Cd52
Cxcr6	Ctla2b
AW112010	Glipr2
Arl6ip1	Tmsb4x
Gng2	Coro1a
Ccl5	Gm2a
Cd8a	Hsd11b1
Sh2d2a	Apobec2
Tox	Fcgrt
Tigit
Lag3
Pdcd1
