## Supplementary Tables 1-9 for "Functional memory T cells are derived from exhausted clones and expanded by checkpoint blockade": Supplementary Table 8 - Flow cytometry reagents .xlsx

### Sheet: Sheet1
Target	Flourophore	Clone	Manufacturer	Catalog No.
CD101	PE/Cy7	Moushi101	Invitrogen	25-1011-82
CD11b	BV510	M1/70	BioLegend	101263
CD127	PE/Cy7	A7R34	BioLegend	135010
CD127	PE/Dazzle-594	A7R34	BioLegend	135032
CD19	BV510	6D5	BioLegend	115546
CD44	AF700	IM7	BioLegend	103026
CD44	PE/Cy7	IM7	BioLegend	103030
CD45.1	APC	A20	BioLegend	110714
CD45.1	BV421	A20	BioLegend	110732
CD45.1	FITC	A20	BioLegend	110706
CD45.1	PE	A20	BioLegend	110708
CD45.2	APC	104	BioLegend	109814
CD45.2	FITC	104	BioLegend	109806
CD62L	APC	MEL-14	BioLegend	104412
CD62L	PerCP-Cy5.5	MEL-14	BioLegend	104432
CD62L	PE/Cy5.5	MEL-14	BioLegend	104410
CD8b	APC/Cy7	YTS156.7.7	BioLegend	126620
CX3CR1	AF700	SA011F11	BioLegend	149036
CX3CR1	APC	SA011F11	BioLegend	149007
CX3CR1	BV785	SA011F11	BioLegend	149029
CX3CR1	FITC	SA011F11	BioLegend	149020
CX3CR1	PerCP-Cy5.5	SA011F11	BioLegend	149010
CXCR3	FITC	CXCR3-173	BioLegend	126536
CXCR3	PerCP-Cy5.5	CXCR3-173	BioLegend	126514
GP33 Tetramer	PE	NA	MBL	TB-M512-1
KLRG1	BUV395	2F1/KLRG1	BD	740279
KLRG1	BV421	2F1/KLRG1	BioLegend	138414
KLRG1	BV605	2F1/KLRG1	BioLegend	138419
LiveDead	Aqua (BV510)	NA	Invitrogen	L34957
Ly108	BV421	13G3	BD	740090
Ly108	BV605	13G3	BD	745250
Ly108	PE	330-AJ	BioLegend	134606
PD1	BV605	29F.1A12	BioLegend	135219
PD1	BV711	29F.1A12	BioLegend	135231
PD1	FITC	29F.1A12	Biolegend	135213
PD1	PE/Cy7	29F.1A12	Biolegend	135216
TCF1	BV421	S33-966	BD	566692
TCRb	AF700	H57-597	BioLegend	109224
TOX	APC	REA473	Miltenyi	130-118-335
