## Supplementary Tables 1-9 for "Functional memory T cells are derived from exhausted clones and expanded by checkpoint blockade": Supplementary Table 9 - Source data .xlsx

### Sheet: Main Figures
Figure 1
	Figure 1h - % Subset of GP33+
	cTcm	Tex-Prog	cTem_1 (KLRG1+)	cTem_2 (KLRG1-)	Tex-Term
	3.64	2.83	59.3	22.5	1.4
	5.61	8.89	39.7	29.9	2.9
	10.9	10.2	40.6	20.2	2.63
	4.13	7.44	51.9	22.3	3.54
	2.42	5.13	42.5	35.1	3.27
	4.32	5.17	42	34.4	1.69
	Figure 1j - CD127 MFI
	Tcm	Tex-Prog	cTem_1	cTem_2	Tex-Term	Tcm (Arm)	Tex-Prog (d21 dpi)
	1348	1652	263	527	837	2249	282
	2227	2160	559	918	1235	1764	267
	1964	2056	483	952	1059	1931	329
	1470	1509	168	321	730	2048	289
	1325	1216	103	186	671	1881
	1400	1582	244	356	1004
	Figure 1j - TCF1 MFI
	Tcm	Tex-Prog	cTem_1	cTem_2	Tex-Term	Tcm (Arm)	Tex-Prog (d21 dpi)
	453	399	119	139	274	376	578
	417	368	125	138	206	373	509
	378	343	140	163	216	298	550
	461	405	115	141	205	368	567
	398	365	87.8	104	181	361
	416	350	92.2	90.3	239
	Figure 1j - PD1 MFI
	Tcm	Tex-Prog	cTem_1	cTem_2	Tex-Term	Tcm (Arm)	Tex-Prog (d21 dpi)
	-1.47	386	144	190	879	-56.6	1497
	289	516	181	247	952	-24.2	1104
	50	222	129	156	810	-47	1256
	272	386	182	231	873	-44.8	1172
	299	465	194	256	889	-95.1
	142	307	121	137	744
	Figure 1j - Tox MFI
	Tcm	Tex-Prog	cTem_1	cTem_2	Tex-Term	Tcm (Arm)	Tex-Prog (d21 dpi)
	1095	1251	1123	1280	1725	753	3182
	1573	1696	1227	1424	1725	868	2189
	1051	1014	956	1099	1379	707	2240
	1353	1209	968	1104	1366	765	2495
	1220	1168	968	1199	1350	431
	1159	1002	972	970	1179
	Figure 1k - IFNg (pg/mL)
	Naïve	aTcm	d100 Term	d100 Prog	cTcm	cTem_2	cTem_1	d21 Prog
	1.12	338.07	127.37	146.62	139.75	103.205	62.985	96.455
	1.305	342.52	131.08	146.565	151.1	99.945	100.565	135.58
	1.18	372.37	76.675	155.51	150.25	99.915	76.52	111.87
	1.12	373.805		141.345	135.215	91.975	90.905
	1.18	357.015		140.28	140.46	109.16	103.685
	Figure 1k - TNFa (pg/mL)
	Naïve	aTcm	d100 Term	d100 Prog	cTcm	cTem_2	cTem_1	d21 Prog
	6.905	24.22	5.255	12.265	8.985	5.61	5.49	4.9
	5.725	19.915	5.73	8.645	9.79	6.08	6.55	4.9
	5.375	18.92	5.14	12.04	8.06	7.485	8.41	5.61
	5.725	20.89		8.175	9.79	6.67	8.41
	5.49	16.375		7.01	8.415	8.175	8.39
	Figure 1k - IL-2 (pg/mL)
	Naïve	aTcm	d100 Term	d100 Prog	cTcm	cTem_2	cTem_1	d21 Prog
	21.555	137.34	22.375	75.82	94.735	7.99	3.71	14.855
	24.4	130.75	24.12	76.07	89.675	6.395	3.71	21.93
	26.215	152.03	11.285	84.92	86.595	5.84	3.71	17.85
	18.31	143.825		74.6	89.835	6.295	3.71
	23.39	138.62		79.29	81.955	6.58	3.71
Figure 2
	Figure 2e
		Tcm	Tex-Prog	Tem_2	Tem_1	Tex-Term	Recovered Populations
Transferred Populations	Tex-Prog	271	579	9.31	0	0
		311	494	32.2	0	0
		91.8	221	7.63	0	0
		288	480	13.7	13.7	0
		198	478	8.23	0	8.23
	Tex-Int	0	31.7	623	63.4	0
		0	0	989	170	0
		0	9.6	808	125	0
		0	0	1500	237	0
		0	57.5	1220	57.5	0
	Tex-KLR	0	0	49.3	772	0
		0	0	246	1400	0
		0	0	234	1020	0
		0	0	107	815	0
		0	0	207	1500	0
	Tex-Term	0	0	7.82	0	31.3
		0	0	0	0	49.5
		0	0	0	0	30.6
		0	0	6.99	0	14
		0	8.24	8.24	0	82.4
Figure 4
	Figure 4b - CD45.1+ % of CD8			Figure 4b - CD45.1+ GP33+ % of CD8
	Arm:Arm	Cl13:Arm		Arm:Arm	Cl13:Arm
	1990000	115000		73900	14100
	816000	53600		27200	5550
	2420000	57300		97000	6200
	1100000	68200		56400	9620
	853000	113000		27300	7640
	Figure 4l - Log2 FC LCMV genomes / mg
	None	aTcm	cTcm	Tex-Prog	cTem	Tex-Term
	-1.06964	-1.03758	-1.74627	0.144348	0.603905	0.0508472
	-0.0870349	-2.17747	-2.93289	-0.535787	0.623429	-0.312485
	0.331762	-0.483024	-2.68481	-0.457796	-0.172648
	1.30117	-1.96012	-0.877677	0	-0.349767
	-0.145464	-1.26199	-1.1532	0	-1.42898
	0.0820816	-1.00446	-1.51899	0	-1.61968
	0.0257822		-2.12452	-0.478839	0.322223
	-0.215948		-1.43496		0.89947
	-0.0262514		-2.25114		0.67365
	1.18921
Figure 5
	Figure 5b - GP33+ % of CD8
		20-21 dpi	35 dpi	100+ dpi
	PBS	2.11	2.76	3.07
		1.95	3.51	2.69
		5.58	5.12	2.09
		3.85	4.16	2.88
		1.3	5.17	1.88
		0.95	4.46	1.38
		0.57	1.29	1.26
		0.79	2.17	0.82
		2.84	8.41	1.4
		5.06	8.65	2.2
		4.36	8.7	2.47
		3.79	5.47	1.09
	aPDL1	1.35	2.04	2.78
		2.64	6.94	2.29
		2.15	8.59	2.49
		1.22	4.5	1.55
		3.82	14.5	3.7
		2.86	9.75	2.71
		6.15	8.05	2.18
		1.38	10.4	2.41
		1.45	7.18	1.8
		6.55	7.37	2.23
		4.03	7.12	2.55
		2.61	10.7	5.55

### Sheet: Extended Data Figures
Extended Data Fig. 1
	Extended Data Fig. 1a - LCMV vg/mg
	Naive	Arm 22 dpi	Cl13 22 dpi	Cl13 d100+
	below lod	below lod	45384.7	below lod
	below lod	below lod	2085.21	below lod
	below lod	below lod	121339	below lod
		below lod	136833	below lod
		below lod	122278	below lod
				below lod
				below lod
				below lod
				5782.37
				below lod
Extended Data Fig. 2
	Extended Data Fig. 2a - % PD1+				Extended Data Fig. 2a - % CD127+				Extended Data Fig. 2a - % CD127+ CD62L+
	Arm d100+	Cl13 d21	Cl13 d100+		Arm d100+	Cl13 d21	Cl13 d100+		Arm d100+	Cl13 d21	Cl13 d100+
	0.18	89.9	18		80.3	5.01	48.7		38	1.53	6.47
	2.23	80.2	36		81.5	4.51	75.3		43.1	0.9	8.98
	1.42	86	19		87	6.29	74.8		39.7	1.75	14.8
	0.55	84.8	31		86.2	8.05	44.6		47.3	1.77	5.94
	0.33		35.6		83.1		31.8		36.9		3.5
			20.2				48.3				6.67
	Extended Data Fig. 2b
	Group	dpi	% CD127+ CD62L+	# CD127+ CD62L+
	118-125	118	13	12593.5
		118	9.68	5910.05
		118	5.7	3169.62
		125	11.6	91658.6
		125	10.2	68666.4
		125	4.51	56674.5
		125	9.03	42852.6
	207-223	207	6.33	22259.9
		207	8.04	27478.1
		207	8.48	22225
		217	7.27	17282.9
		217	9.68	25144.1
		217	9.28	12494.6
		217	10.1	28613.8
		217	14.3	50611.2
		223	19	27986
		223	6.13	12944.7
		223	10.4	11998.3
	294-350	294	4.44	20606.8
		294	4.22	31827.3
		294	10.1	29045.1
		294	8.42	11342
		294	11.3	45415.3
		315	2.9	790.542
		315	2.29	7869
		350	35.8	91395.1
		350	27.4	39047.4
		350	26.8	25418.6
		350	11.3	48660.8
Extended Data Fig. 3
	Extended Data Fig. 3g - Subset % Per Group
		Tex-Prog	Tex-Int	Tex-KLR	Tex-Term	Transferred Populations
Recovered Populations	Tcm	30.9	0	0	0
		34.9	0	0	0
		26.7	0	0	0
		32.3	0	0	0
		26.7	0	0	0
	Tex-Prog	66	4.17	0	0
		55.4	0	0	0
		64.4	0.96	0	0
		53.8	0	0	0
		64.4	3.92	0	7.69
	Tem_2	1.06	81.9	5.71	20
		3.61	79.1	14.5	0
		2.22	80.8	18.1	0
		1.54	80.4	11.3	25
		1.11	83.3	11.8	7.69
	Tem_1	0	8.33	89.5	0
		0	13.6	82.4	0
		0	12.5	78.7	0
		1.54	12.7	85.8	0
		0	3.92	85.4	0
	Tex-Term	0	0	0	80
		0	0	0	100
		0	0	0	100
		0	0	0	50
		1.11	0	0	76.9
Extended Data Fig. 6
	Extended Data Fig. 6b - % PD1+
		Arm:Arm					Cl13:Arm
	CD45.1+	40.3	40.1	40.8	38.3	44.6	82.3	80.2	70.9	80.9	82.9
	CD45.1+ GP33+	37.2	49	42.8	36.9	52.9	98.7	97.5	98.2	96.2	95.5
	Extended Data Fig. 6b - PD1 MFI
		Arm:Arm					Cl13:Arm
	CD45.1+	312	319	315	299	349	1115	1188	1027	1167	1145
	CD45.1+ GP33+	324	407	367	327	440	1777	1425	1701	1419	1186
Extended Data Fig. 7
	Extended Data Fig. 7c - P14 Count
	aTcm	cTcm	Tex-Prog	cTem	Tex-Term
	67600	26900	33000	1210	361
	197000	174000	33800	1400	256
	19400	149000	90900	625	532
	5930	66500	28900	248	534
	17000	40200	7200	1210	372
	51200	39300	38700	187	3890
	59700	75300	38300	1110	577
		39900	7670	1200	1100
		58400	10900	1690	2180
		63900	70500	383	1520
		53200	14900
	Extended Data Fig. 7d - % KLRG1+
	aTcm	cTcm	Tex-Prog	cTem	Tex-Term
	46.1	53	26.2	72.4	33.3
	45.5	37.9	24.2	93.6	52.6
	51.5	49.3	58.1	62.3	32.3
	64.7	46.2	26.9	55.6	25
	45.6	46	29.2	92	21.1
	46.2	64.6	54.1	80	50.6
	61.2	46.5	44.5	94.1	31.6
		72.4	32	86.4	16.7
		67.8	43.1	72.5	16.1
		79.2	47.3	76.9	0
		35.2	77.9
	Extended Data Fig. 7d - % PD1+
	aTcm	cTcm	Tex-Prog	cTem	Tex-Term
	25.9	30.6	27.7	9.2	36.7
	8.7	30.6	36.7	7.45	31.6
	35.3	31.6	21.4	5.66	35.5
	19	37.7	41.7	5.56	29.2
	7.98	53.8	29.5	9.33	31.6
	4.51	35.1	7.13	0	25.8
	1.83	62	10.9	5.88	36.8
		11.3	48.8	4.55	27.8
		32.6	25.6	5.88	28.6
		4.24	10.6	23.1	59.3
		36	10.8
Extended Data Fig. 8
	Extended Data Fig 8a- GP33 #
	PBS	aPDL1
	71900	62700
	93800	48300
	65900	60400
	100000	38600
	26300	88200
	17800	87600
	22300	69800
	37200	86600
	27800	31500
	92200	53900
	59400	105000
	42100	156000
	Extended Data Fig 8e - Subset % of GP33+
		Tem_1	Tem_2	Tcm	Tex-Prog	Tex-Term
	PBS	23.9	27.7	9.58	19.7	4.66
		56.5	23.4	1.66	4.12	1.83
		52.7	20.2	1.41	4.57	7.09
		28.6	36.2	6.4	10.7	3.32
		35.9	29.8	8.74	7.88	1.94
		45.1	17.3	16.4	8.34	0.53
		50.9	15.8	10.8	10.1	0.9
		49.5	19.5	11.9	6.41	0.64
		22.6	28.3	26.9	7.3	4.64
		33.8	21	16.1	5.29	9.69
		34	26.2	17.7	7.4	6.41
		21.5	15.8	29.3	6.33	13.5
	aPDL1	45.6	20.4	10.8	3.4	10.8
		37.5	30.7	8.4	8.38	2.75
		47.8	14.5	19.1	7.78	0.38
		34	25.9	7.69	12.3	5.09
		48.2	22.3	1.12	3.67	8.75
		47.3	10.6	18.5	10.2	0.66
		47.2	13.5	13.6	13.1	0.52
		56.6	23.4	3.66	4.26	0.52
		31.5	32.9	18.4	3.65	3.4
		27.3	19.6	31.8	8.98	3.46
		18.4	21.4	41.4	6.53	2.59
		40.7	21.7	17.9	4.53	6.29
